# Rapid Changes in Chromosome Counts in Fishes from the Spiral Egg Clade within the Gourami Family (Osphronemidae)

**DOI:** 10.1101/2024.05.29.596523

**Authors:** Brendan Mobley, Andrew P. Anderson

## Abstract

Identifying clades with numerous and noticeable changes in chromosome counts is an important step in unraveling the evolutionary mechanisms that shape cytogenetic processes. Here, we describe low chromosome counts in a group of teleost fishes delimited by their unique spiral egg structure and with a species with a known low chromosome count within the labyrinthine clade (Osphronemidae). We sampled seven of nine known species within this spiral egg clade, reporting novel chromosome counts for five species and confirming two others. Overall, we find high variability in both chromosome count and arm number, which suggests a rapid loss of chromosomes during the emergence of the clade and numerous large-scale mutations occurring across evolutionary time. Lastly, we offer some possible explanations for these changes based on current and ongoing empirical and theoretical research. These data provide important information in cataloguing rapid chromosomal shifts in teleost fishes and highlights this group for further study in chromosomal and genomic evolution due to their karyotypic heterogeneity.
