## Supplementary material for "Rapid Changes in Chromosome Counts in Fishes from the Spiral Egg Clade within the Gourami Family (Osphronemidae)": Review of gourami karyotypes

### Sheet: all karyotypes
family	genus	species	sex	2N	karyotype	M	SM	ST	A	FN1	FN2	Reference
Helostoma	Helostoma	temminkii	F, M	48	48a	0	0	0	48	48	48	Arai (2011)
Osphronemidae	Belontia	hasselti		48	48a	0	0	0	48	48	48	Chaiyasan et al. (2021)
Osphronemidae	Belontia	hasselti		48	1m+47a	1	0	0	47	49	49	Chaiyasan et al. (2021)
Osphronemidae	Betta	pi		34	4m+4sm+26a	4	4	0	26	42	42	Srisamoot et al. (2021)
Osphronemidae	Betta	prima		38	6m+32a	6	0	0	32	44	44	Srisamoot et al. (2021)
Osphronemidae	Betta	pugnax		40	4m+2sm+34a	4	2	0	34	46	46	Srisamoot et al. (2021)
Osphronemidae	Betta	simplex		46	2m+2sm+42a	2	2	0	42	50	50	Srisamoot et al. (2021)
Osphronemidae	Betta	splendens		42	12sm+14st+16a	0	12	14	16	68	54	Grazyna et al. (2008)
Osphronemidae	Betta	splendens		42	14sm+28a	0	14	0	28	56	56	Ratanatham and Patinawin (1979)
Osphronemidae	Betta	splendens		42	12sm+14st+16a	0	12	14	16	68	54	Grazyna et al. (2008)
Osphronemidae	Ctenops	nobilis		44	8m+8sm+28a	8	8	0	28	60	60	Arai (2011)
Osphronemidae	Luciocephalus	aura		14	8m+2sm+4st	8	2	4	0	28	24	this study
Osphronemidae	Luciocephalus	pulcher		20	20a	0	0	0	20	20	20	Arai (2011)
Osphronemidae	Luciocephalus	pulcher		20	20a	0	0	0	20	20	20	this study
Osphronemidae	Macropodus	ocellatus		46	8m+8sm+14st+16a	8	8	14	16	76	62	Koref-Santibanez et al. (1991)
Osphronemidae	Macropodus	ocellatus	F, M	46	8m+8sm+14st+16a	8	8	14	16	76	62	Arai (2011)
Osphronemidae	Macropodus	opercularis		46	4m+4sm+38a	4	4	0	38	54	54	Arai (2011)
Osphronemidae	Macropodus	opercularis		46	8m+8sm+16st+14a	8	8	16	14	78	62	Koref-Santibanez et al. (1991)
Osphronemidae	Macropodus	opercularis	F, M	46	8m+8sm+16st+14a	8	8	16	14	78	62	Arai (2011)
Osphronemidae	Macropodus	opercularis	F, M	46	4m+10sm+12st+20a	4	10	12	20	72	60	Arai (2011)
Osphronemidae	Macropodus	opercularis		48	6m+2sm+40a	6	2	0	40	56	56	Arai (2011)
Osphronemidae	Macropodus	spechti		46	10m+2sm+22st+12a	10	2	22	12	80	58	Grazyna et al. (2008)
Osphronemidae	Macropodus	spechti	F, M	46	10m+2sm+22st+12a	10	2	22	12	80	58	Arai (2011)
Osphronemidae	Osphronemus	goramy		48	2sm+46a		2		46	50	50	Arai (2011)
Osphronemidae	Parasphaerichthys	ocellatus		34	6m+4sm+22st+2a	6	4	22	2	66	44	this study
Osphronemidae	Parosphromenus	sumatranus		46	46a				46	46	46	Arai (2011)
Osphronemidae	Sphaerichthys	acrostoma		24	4m+10sm+10a	4	10	0	10	38	38	this study
Osphronemidae	Sphaerichthys	osphromenoides		16	14m+2a	14	0	0	2	30	30	Calton and Denton (1974)
Osphronemidae	Sphaerichthys	osphromenoides		16	10m+4sm+2a	10	4	0	2	30	30	Koref-Santibanez and Paepke (1994)
Osphronemidae	Sphaerichthys	osphromenoides		16	10m+4sm+2a	10	4	0	2	30	30	Arai (2011)
Osphronemidae	Sphaerichthys	osphromenoides		16	10m+4sm+2a	10	4	0	2	30	30	this study
Osphronemidae	Sphaerichthys	selatanensis		28	2st+26a	0	0	2	26	30	28	this study
Osphronemidae	Sphaerichthys	vaillanti		20	6m+8sm+2st+4a	6	8	2	4	36	34	this study
Osphronemidae	Trichogaster	chuna	F, M	46	10m+8sm+28a	10	8	0	28	64	64	Arai (2011)
Osphronemidae	Trichogaster	chuna		46	28m+12sm+6a	28	12	0	6	86	86	Arai (2011)
Osphronemidae	Trichogaster	fasciata	F, M	46	18m+12sm+16a	18	12	0	16	76	76	Arai (2011)
Osphronemidae	Trichogaster	fasciata		48	20m+12st+16a	20	0	12	16	80	68	Koref-Santibanez and Paepke (1994)
Osphronemidae	Trichogaster	fasciata		48	16m+16sm+6st+10a	16	16	6	10	86	80	Arai (2011)
Osphronemidae	Trichogaster	fasciata	F	48	17m+16sm+15a	17	16	0	15	81	81	Arai (2011)
Osphronemidae	Trichogaster	fasciata	M	48	16m+16sm+16a	16	16	0	16	80	80	Arai (2011)
Osphronemidae	Trichogaster	fasciata	F	48	15m+16sm+4st+13a	15	16	4	13	83	79	Arai (2011)
Osphronemidae	Trichogaster	fasciata	M	48	16m+16sm+4st+12a	16	16	4	12	84	80	Arai (2011)
Osphronemidae	Trichogaster	fasciata	F, M	48	8m+20sm+12st+8a	8	20	12	8	88	76	Arai (2011)
Osphronemidae	Trichogaster	labiosus		48	20m+10st+18a	20	0	10	18	78	68	Koref-Santibanez and Paepke (1994)
Osphronemidae	Trichogaster	labiosus		48	12m+6sm+12st+18a	12	6	12	18	78	66	Manna and Prasad (1977)
Osphronemidae	Trichogaster	labiosus	M	48	12m+6sm+12st+18a	12	6	12	18	78	66	Arai (2011)
Osphronemidae	Trichogaster	labiosus	F, M	48	22m+16sm+10a	22	16	0	10	86	86	Arai (2011)
Osphronemidae	Trichogaster	lailus	M	45	14m+6sm+25a	14	6	0	25	65	65	Arai (2011)
Osphronemidae	Trichogaster	lailus	F	46	14m+6sm+26a	14	6	0	26	66	66	Arai (2011)
Osphronemidae	Trichogaster	lailus	F, M	46	14m+10sm+12st+10a	14	10	12	10	82	70	Arai (2011)
Osphronemidae	Trichogaster	lailus		46	20m+8st+18a	20	0	8	18	74	66	Koref-Santibanez and Paepke (1994)
Osphronemidae	Trichopodus	cantoris		46	46a	0	0	0	46	46	46	Arai (2011)
Osphronemidae	Trichopodus	leeri		46	46a	0	0	0	46	46	46	Abe (1975)
Osphronemidae	Trichopodus	leeri		46	46a	0	0	0	46	46	46	Koref-Santibanez and Paepke (1994)
Osphronemidae	Trichopodus	leeri	F, M	46	46a	0	0	0	46	46	46	Arai (2011)
Osphronemidae	Trichopodus	leeri	M	46	46a	0	0	0	46	46	46	Arai (2011)
Osphronemidae	Trichopodus	microlepis		46	46a	0	0	0	46	46	46	Koref-Santibanez and Paepke (1994)
Osphronemidae	Trichopodus	microlepis		46	46a	0	0	0	46	46	46	Arai (2011)
Osphronemidae	Trichopodus	microlepis		48	48a	0	0	0	48	48	48	Arai (2011)
Osphronemidae	Trichopodus	pectoralis		46	46a	0	0	0	46	46	46	Koref-Santibanez and Paepke (1995)
Osphronemidae	Trichopodus	sumatranus		48						NA	NA	Arai (2011)
Osphronemidae	Trichopodus	trichopterus		46	46a	0	0	0	46	46	46	Abe (1975)
Osphronemidae	Trichopodus	trichopterus		46	46a	0	0	0	46	46	46	Supiwong et al. (2010)
Osphronemidae	Trichopodus	trichopterus	M	46	46a	0	0	0	46	46	46	Arai (2011)
Osphronemidae	Trichopodus	trichopterus sumatranus	F, M	46	46a	0	0	0	46	46	46	Arai (2011)
Osphronemidae	Trichopodus	trichopterus trichopterus	F, M	46	46a	0	0	0	46	46	46	Arai (2011)

### Sheet: DRAFT all karyotypes
family	genus	species	sex	2N	karyotype	FN1	database	lit ref	notes
Osphronemidae	Belontia	hasselti		48	48t		Chaiyasan et al. (2021)	Chaiyasan et al. (2021)
Osphronemidae	Betta	pi		34	4m+4sm+18a+8t		Fish Karyome	Srisamoot et al. (2021). Karyotype of four mouth-brooding Betta fishes in Thailand	check methods for difference between t and a
Osphronemidae	Betta	prima		38	6m+12a+20t		Fish Karyome	Srisamoot et al. (2021). Karyotype of four mouth-brooding Betta fishes in Thailand
Osphronemidae	Betta	pugnax		40	4m+2sm+14a+20t		Fish Karyome	Srisamoot et al. (2021). Karyotype of four mouth-brooding Betta fishes in Thailand
Osphronemidae	Betta	simplex		46	2m+2sm+4a+38t		Fish Karyome	Srisamoot et al. (2021). Karyotype of four mouth-brooding Betta fishes in Thailand
Osphronemidae	Betta	splendens		42	12SM+14ST+16a		Fish Karyome	Grazyna et al. (2008) Note on the karyotype ad NOR location...
Osphronemidae	Colisa	chuna		46	20m+26st/a		Grazyna et al. (2008)	Koref-Santibanez and Paepke 1994	not sure what STA means
Osphronemidae	Colisa	fasciata		48	20m+12st+16a		Grazyna et al. (2008)	Koref-Santibanez and Paepke 1994
Osphronemidae	Colisa	labiosa		48	20m+10st+18a		Grazyna et al. (2008)	Koref-Santibanez and Paepke 1994
Osphronemidae	Colisa	lalia		46	20m+8st+18a		Grazyna et al. (2008)	Koref-Santibanez and Paepke 1994
Osphronemidae	Ctenops	nobilis		44	8M+8SM+28T	60	Arai (2011)
Helostoma	Helostoma	temminkii	F, M	48	48A	48	Arai (2011)
Osphronemidae	Luciocephalus	pulcher		20	20A	20	Arai (2011)
Osphronemidae	Macropodus	chinensis		48	6M+2SM+40A	56	Arai (2011)
Osphronemidae	Macropodus	concolor		46	10m+2sm+22st+12a		Grazyna et al. (2008)	Koref-Santibanez et al. 1990
Osphronemidae	Macropodus	ocellatus		46	8m+8sm+14st+16a		Grazyna et al. (2008)	Koref-Santibanez et al. 1991
Osphronemidae	Macropodus	opercularis		46	12M/SM+34ST/A	58	Arai (2011)
Osphronemidae	Macropodus	spechti	F, M	46	10M+2SM+22ST+12A	58	Arai (2011)
Osphronemidae	Osphronemus	gorami		48	2m/sm+46a		Grazyna et al. (2008)	Koref-Santibanez and Paepke 1994
Osphronemidae	Parosphromenus	sumatranus		46	46A	46	Arai (2011)
Osphronemidae	Sphaerichthys	osphromenoides		16	14 M/SM + 2A	30	Arai (2011)
Osphronemidae	Trichogaster	chuna		46	20M+8SM+8ST+12A	74	Arai (2011)
Osphronemidae	Trichogaster	fasciata	M	48	14M+12SM/ST+22A		Arai (2011)
Osphronemidae	Trichogaster	fasciatus		48	14m+12sm+22a		Grazyna et al. (2008)	Rishi 1975
Osphronemidae	Trichogaster	labiosa		48	22M+16SM+10T		Fish Karyome
Osphronemidae	Trichogaster	labiosus		48	22m+12sm+4st+12a	82	Arai (2011)
Osphronemidae	Trichogaster	lalius		46	24M/SM+22ST/A	70	Arai (2011)
Osphronemidae	Trichogaster	leeri		46	46a		Grazyna et al. (2008)	Abe 1975
Osphronemidae	Trichogaster	microlepis		46	46a		Grazyna et al. (2008)	Koref-Santibanez and Paepke 1994
Osphronemidae	Trichogaster	pectoralis		46	46a		Grazyna et al. (2008)	Koref-Santibanez and Paepke 1995
Osphronemidae	Trichogaster	sumatanus		48	48st/a		Grazyna et al. (2008)	Calton and Denton 1974
Osphronemidae	Trichogaster	trichopterus		46	46a		Grazyna et al. (2008)	Abe 1975
Osphronemidae	Trichopodus	cantoris		46	46A	46	Arai (2011)
Osphronemidae	Trichopodus	leerii		46	46T		Fish Karyome
Osphronemidae	Trichopodus	pectoralis		46	46T		Fish Karyome
Osphronemidae	Trichopodus	sumatranus		48		48	Arai (2011)

### Sheet: Arai 2011
family	genus	species	sex	2N	karyotype	M	SM	ST	A	FN1	database	lit ref	notes
Helostoma	Helostoma	temminkii	F, M	48	48A					48	Arai (2011)
Osphronemidae	Ctenops	nobilis		44	8M+8SM+28T					60	Arai (2011)
Osphronemidae	Luciocephalus	pulcher		20	20A					20	Arai (2011)
Osphronemidae	Sphaerichthys	osphromenoides		16	14 M/SM + 2A					30	Arai (2011)
Osphronemidae	Sphaerichthys	osphromenoides		16	10M+4SM+2A					30	Arai (2011)
Osphronemidae	Trichogaster	chuna	F, M	46	10M+8SM+28A					64	Arai (2011)
Osphronemidae	Trichogaster	chuna		46	20M+8SM+8ST+12A					74	Arai (2011)
Osphronemidae	Trichogaster	chuna		46	28M+12SM+6A					86	Arai (2011)
Osphronemidae	Trichogaster	fasciata		48	16M+16SM+6ST+10A					80	Arai (2011)
Osphronemidae	Trichogaster	fasciata	F	48	15M+12SM/ST+21A						Arai (2011)
Osphronemidae	Trichogaster	fasciata	M	48	14M+12SM/ST+22A						Arai (2011)
Osphronemidae	Trichogaster	fasciata	F	48	17M+16SM+15A					81	Arai (2011)
Osphronemidae	Trichogaster	fasciata	M	48	16M+16SM+16A					80	Arai (2011)
Osphronemidae	Trichogaster	fasciata	F	48	15M+16SM+4ST+13A					79	Arai (2011)
Osphronemidae	Trichogaster	fasciata	M	48	16M+16SM+4ST+12A					80	Arai (2011)
Osphronemidae	Trichogaster	fasciata	F, M	48	8M+20SM+12ST+8A					76	Arai (2011)
Osphronemidae	Trichogaster	fasciata	F, M	46	18M+12SM+16A					76	Arai (2011)
Osphronemidae	Trichogaster	labiosus		48	22m+12sm+4st+12a					82	Arai (2011)
Osphronemidae	Trichogaster	labiosus	M	48	12M+6SM+12ST+18A					66	Arai (2011)
Osphronemidae	Trichogaster	labiosus	F, M	48	22M+16SM+10A					86	Arai (2011)
Osphronemidae	Trichogaster	lailus	F	45	14M+12SM/ST+19A						Arai (2011)
Osphronemidae	Trichogaster	lailus	M	46	14M+12SM/ST+20A						Arai (2011)
Osphronemidae	Trichogaster	lailus	F	46		14	6		26	66	Arai (2011)
Osphronemidae	Trichogaster	lailus	M	45		14	6		25	65	Arai (2011)
Osphronemidae	Trichogaster	lailus	F, M	46		14	10	12	10	70	Arai (2011)
Osphronemidae	Trichogaster	lailus		46	24M/SM+22ST/A					70	Arai (2011)
Osphronemidae	Trichopodus	cantoris		46	46A					46	Arai (2011)
Osphronemidae	Trichopodus	leeri	F, M	46	46A					46	Arai (2011)
Osphronemidae	Trichopodus	leeri	M	46	46A					46	Arai (2011)
Osphronemidae	Trichopodus	microlepis		46	46a					46	Arai (2011)
Osphronemidae	Trichopodus	microlepis		48	48a					48	Arai (2011)
Osphronemidae	Trichopodus	sumatranus		48						48	Arai (2011)
Osphronemidae	Trichopodus	trichopterus	M	46	46A					46	Arai (2011)
Osphronemidae	Trichopodus	trichopterus sumatranus	F, M	46	46A					46	Arai (2011)
Osphronemidae	Trichopodus	trichopterus trichopterus	F, M	46	46A					46	Arai (2011)
Osphronemidae	Betta	splendens		42							Arai (2011)
Osphronemidae	Macropodus	chinensis		48		6	2		40	56	Arai (2011)
Osphronemidae	Macropodus	chinensis		46		4	4		38	54	Arai (2011)
Osphronemidae	Macropodus	ocellatus	F, M	46		8	8	14	16	62	Arai (2011)
Osphronemidae	Macropodus	opercularis	F, M	46		8	8	16	14	62	Arai (2011)
Osphronemidae	Macropodus	opercularis	F, M	46		4	10	12	20	60	Arai (2011)
Osphronemidae	Macropodus	opercularis		46	12M/SM+34ST/A					58	Arai (2011)
Osphronemidae	Macropodus	spechti	F, M	46		10	2	22	12	58	Arai (2011)
Osphronemidae	Osphronemus	goramy		48			2		46	50	Arai (2011)
Osphronemidae	Parosphromenus	sumatranus		46					46	46	Arai (2011)

### Sheet: other studies
family	genus	species	sex	2N	karyotype	M	SM	ST	A	FN1	database	lit ref	notes
Osphronemidae	Betta	pi		34	4m+4sm+18a+8t						Fish Karyome	Srisamoot et al. (2021). Karyotype of four mouth-brooding Betta fishes in Thailand	check methods for difference between t and a
Osphronemidae	Betta	prima		38	6m+12a+20t						Fish Karyome	Srisamoot et al. (2021). Karyotype of four mouth-brooding Betta fishes in Thailand
Osphronemidae	Betta	pugnax		40	4m+2sm+14a+20t						Fish Karyome	Srisamoot et al. (2021). Karyotype of four mouth-brooding Betta fishes in Thailand
Osphronemidae	Betta	simplex		46	2m+2sm+4a+38t						Fish Karyome	Srisamoot et al. (2021). Karyotype of four mouth-brooding Betta fishes in Thailand
Osphronemidae	Betta	splendens		42	12SM+14ST+16a						Fish Karyome	Grazyna et al. (2008) Note on the karyotype ad NOR location...
Osphronemidae	Trichogaster	fasciata		48	18M+12SM+18T						Fish Karyome
Osphronemidae	Trichogaster	labiosa		48	22M+16SM+10T						Fish Karyome
Osphronemidae	Trichogaster	lalius		46	14M+12SM+20T						Fish Karyome
Osphronemidae	Trichogaster	chuna		46	20M+26SM						Fish Karyome
Osphronemidae	Ctenops	nobilis		44	8M+8SM+28T						Fish Karyome
Osphronemidae	Trichopodus	leerii		46	46T						Fish Karyome
Osphronemidae	Trichopodus	microlepis		46	46T						Fish Karyome
Osphronemidae	Trichopodus	pectoralis		46	46T						Fish Karyome
Osphronemidae	Trichopodus	trichopterus		46	46T						Fish Karyome
Osphronemidae	Colisa	chuna		46	20m+26st/a						Grazyna et al. (2008)	Koref-Santibanez and Paepke 1994	not sure what STA means
Osphronemidae	Colisa	fasciata		48	48a						Grazyna et al. (2008)	Kaur and Srivastava 1965
Osphronemidae	Colisa	fasciata		48	20m+12st+16a						Grazyna et al. (2008)	Koref-Santibanez and Paepke 1994
Osphronemidae	Colisa	fasciata		48	16m+16sm+15a(16a)						Grazyna et al. (2008)	Rishi at al. 1994	not sure what this means and can't find the paper, might just omit
Osphronemidae	Colisa	labiosa		48	20m+10st+18a						Grazyna et al. (2008)	Koref-Santibanez and Paepke 1994
Osphronemidae	Colisa	lalia		46	24m/sm+22a						Grazyna et al. (2008)	Abe 1975
Osphronemidae	Colisa	lalia		45	26m/sm/st+19a						Grazyna et al. (2008)	Rishi 1976	actually reported as "45-46" but I can't find the source paper to clairify so I will copy what Chaiyasan et al. did and just say 45
Osphronemidae	Colisa	lalia		46	20m+8st+18a						Grazyna et al. (2008)	Koref-Santibanez and Paepke 1994
Osphronemidae	Sphaerichthys	osphromenoides		16	14m+2a						Grazyna et al. (2008)	Calton and Denton 1974
Osphronemidae	Sphaerichthys	osphromenoides		16	10m+4sm+2a						Grazyna et al. (2008)	Koref-Santibanez and Paepke 1994
Osphronemidae	Trichogaster	fasciatus		48	14m+12sm+22a						Grazyna et al. (2008)	Rishi 1975
Osphronemidae	Trichogaster	fasciatus		48	8m+20sm+12st+8a						Grazyna et al. (2008)	Manna and Prasad 1977
Osphronemidae	Trichogaster	fasciatus		48	18m+12sm+18a						Grazyna et al. (2008)	Tripathy and Das 1981
Osphronemidae	Trichogaster	labiosus		48	12m+6sm+12st+18a						Grazyna et al. (2008)	Manna and Prasad 1977
Osphronemidae	Trichogaster	leeri		46	46a						Grazyna et al. (2008)	Abe 1975
Osphronemidae	Trichogaster	leeri		46	46a						Grazyna et al. (2008)	Koref-Santibanez and Paepke 1994
Osphronemidae	Trichogaster	microlepis		46	46a						Grazyna et al. (2008)	Koref-Santibanez and Paepke 1994
Osphronemidae	Trichogaster	pectoralis		46	46a						Grazyna et al. (2008)	Koref-Santibanez and Paepke 1995
Osphronemidae	Trichogaster	sumatanus		48	48st/a						Grazyna et al. (2008)	Calton and Denton 1974
Osphronemidae	Trichogaster	trichopterus		46	46a						Grazyna et al. (2008)	Abe 1975
Osphronemidae	Betta	splendens		42							Grazyna et al. (2008)	Bennington 1936/37
Osphronemidae	Betta	splendens		42							Grazyna et al. (2008)	Svärdson and Wickbom 1942
Osphronemidae	Betta	splendens		42	14sm+28a						Grazyna et al. (2008)	Ratanatham and Patinawin 1979
Osphronemidae	Betta	splendens		42	12SM+14ST+16a						Grazyna et al. (2008)	Grazyna et al. (2008)
Osphronemidae	Macropodus	chinensis		46							Grazyna et al. (2008)	Jianxun et al. 1991
Osphronemidae	Macropodus	concolor		46	10m+2sm+22st+12a						Grazyna et al. (2008)	Koref-Santibanez et al. 1990
Osphronemidae	Macropodus	ocellatus		46	8m+8sm+14st+16a						Grazyna et al. (2008)	Koref-Santibanez et al. 1991
Osphronemidae	Macropodus	opercularis		46	12m/sm+34a						Grazyna et al. (2008)	Abe 1975
Osphronemidae	Macropodus	opercularis		46	8m+8sm+16st+14a						Grazyna et al. (2008)	Koref-Santibanez et al. 1991
Osphronemidae	Osphronemus	gorami		48	2m/sm+46a						Grazyna et al. (2008)	Koref-Santibanez et al. 1991
Osphronemidae	Osphronemus	gorami		48	2m/sm+46a						Grazyna et al. (2008)	Koref-Santibanez and Paepke 1994
Osphronemidae	Belontia	hasselti		48	48t						Chaiyasan et al. (2021)	Chaiyasan et al. (2021)
Osphronemidae	Belontia	hasselti		48	1M+47t						Chaiyasan et al. (2021)	Chaiyasan et al. (2021)
Osphronemidae	Trichopodus	trichopterus		46	46t						Chaiyasan et al. (2021)	Supiwong et al. 2010
Osphronemidae	Luciocephalus	pulcher		20	20a						NA	this study
Osphronemidae	Luciocephalus	aura		14	8m+2sm+4st						NA	this study
Osphronemidae	Sphaerichthys	osphromenoides		16	10m+4sm+2a						NA	this study
Osphronemidae	Sphaerichthys	selatanensis		28	2st+26a						NA	this study
Osphronemidae	Sphaerichthys	vaillanti		20	4m+4sm+10st+4a						NA	this study
Osphronemidae	Sphaerichthys	acrostoma		24	4m+10sm+10a						NA	this study
Osphronemidae	Parasphaerichthys	ocellatus		34	6m+4sm+22st+2a						NA	this study
