## Supplementary material for "Rapid Changes in Chromosome Counts in Fishes from the Spiral Egg Clade within the Gourami Family (Osphronemidae)": Summary of karyotype observations in this study

### Sheet: Sheet1
Genus	species	ID	# Spreads	Mode 2N	Median 2N	Mean 2N	Lowest 2N	Highest 2N
Sphaerichthys	osphromenoides	So1	47	16	16	15.34	12	17
Sphaerichthys	selatanensis	Ss1	39	27	27	25.54	16	28
Sphaerichthys	selatanensis	Ss2	37	28	27	26.57	18	28
Sphaerichthys	vaillanti	Sv1	81	20	20	18.91	12	20
Sphaerichthys	vaillanti	Sv2	50	20	20	19.68	14	23
Sphaerichthys	vaillanti	Sv8	35	20	20	19.14	12	20
Sphaerichthys	acrostoma	Sa3	44	24	24	24	22	26
Luciocephalus	pulcher	Lp4	40	20	20	19.43	16	20
Luciocephalus	aura	La1	88	14	14	13.73	12	16
Parasphaerichhtys	ocellatus	Po2	39	34	34	33.67	30	36
Parasphaerichhtys	ocellatus	Po4	86	34	34	33.26	26	36
Parasphaerichhtys	ocellatus	Po5	42	34	34	32.14	30	36
